# Integrated inference of cancer gene expression from cell-free plasma chromatin

**DOI:** 10.64898/2026.02.18.706026

**Authors:** Gunsagar S. Gulati, Damien Vasseur, Rashad Nawfal, Shahabeddin Sotudian, Karl Semaan, Marc Eid, Ji-Heui Seo, Noa Phillips, John J. Canniff, Hunter Savignano, Surya B. Chhetri, Zhenjie Jin, Yukun Ou, Mohamed-Amine Bani, Gwo-Shu Mary Lee, Rachel Trowbridge, Ilana B. Epstein, Gabriella Rickards, Paulo Roberto Da Silva Cordeiro, Ze Zhang, Razane El Hajj Chehade, Brady James, Christophe Massard, Antoine Italiano, Antoine Hollebecque, Jean-Charles Soria, Fabrice André, Cécile Badoual, Joaquim Bellmunt, Harshabad Singh, Andrew J. Aguirre, Brian M. Wolpin, Toni K. Choueiri, Sylvan C. Baca, Matthew L. Freedman

## Abstract

Gene expression is a defining determinant of tumor identity, behavior, and therapeutic response, yet remains challenging to measure noninvasively. Here, we introduce APEX (Associating Plasma Epigenomic features with eXpression), a framework for inferring expression from circulating cell-free chromatin. Trained on ∼270,000 gene–sample pairs from matched tumor RNA-seq and plasma cfChIP-seq across multiple cancers and validated on >15 unseen cancer subtypes, APEX accurately infers cancer gene expression across a range of tumor fractions and outperforms existing plasma-based approaches by integrating positional histone mark and DNA fragmentation patterns across promoters and gene bodies. Using plasma alone, APEX enables classification of prognostically relevant basal and classical pancreatic cancer subtypes and identifies plasma-inferred *NECTIN4* expression as a biomarker of response to enfortumab vedotin in metastatic bladder cancer. Together, these findings establish APEX as a biopsy-free approach for profiling tumor transcriptional states and extend liquid biopsy beyond genomic alterations to clinically relevant gene expression programs.
