## Supplementary Tables for "Integrated inference of cancer gene expression from cell-free plasma chromatin": SupplementaryTable1.xlsx

### Sheet: ChIP-seq Methods
Supplementary Table 1: Comparison of methods for inferring gene expression from ChIP-seq and cell-free epigenomics.
Shown is a comparison of APEX (this study) and previously published approaches for inferring gene expression from ChIP-seq (worksheet #1) and cell-free epigenomics (worksheet #2). Methods are compared using the attributes listed in the first column of each worksheet. Abbreviations: PMID, PubMed identifier; REMC, Roadmap Epigenomics Mapping Consortium; cfDNA, cell-free DNA; cfChIP-seq, cell-free c…
Methods for predicting gene expression from ChIP-seq	PatternChrome	ShallowChrome	DeepChrome	CatLearning	DeepDiffChrome	AttentiveChrome	Chromoformer	GC-MERGE	Dong et al	Cheng et al	APEX
PMID	39878927	35473556	27587684	39073831	30423076	30147283	36335101	35325548	22950368	21324173	This study
Interpretable?	Yes	Yes	No	Yes	Yes	Yes	Yes	Yes	Yes	Yes	Yes
Underlying framework?	Particle Swarm Optimization + XGBoost	Peak calling + Logistic regression	Convolutional neural network	Convolutional neural network+ Adapted ResNet	Recurrent neural networks and long short term memory (LSTM)	long short term memory (LSTM)-attention based model	Transformer encoders	Graph neural network	Random forest + Linear Regression	Support Vector Machine	XgBoost
Training dataset	REMC (n = 56)	REMC (n = 56)	REMC (n = 56)	GEO + ENCODE (n = 20)	REMC (n = 20)	REMC (n = 56)	REMC (n = 11)	REMC (n = 3)	ENCODE (n = 7)	modENCODE (n = 2 stages)	MOSCATO-1 clinical trial (n = 15)
Continuous output?	Yes	No (Binary)	No (Binary)	Yes	Yes	No	Yes	Yes	Yes	Yes	Yes
Unseen validation datasets?	No	No	No	Yes	No	No	Yes	No	No	Yes	Yes
Code available?	Yes	Yes	Yes	Yes	Yes	Yes	Yes	Yes	No	Yes	Yes
User-friendly package or website available to apply to new datasets?	No	No	No	No	No	No	Yes	No	No	No	Yes
Hi-C data required?	No	No	No	No	No	No	Yes	Yes	No	No	No
Applied to cell-free ChIP-seq?	No	No	No	No	No	No	No	No	No	No	Yes
Requires new reference RNA-seq for training?	Yes	Yes	Yes	Yes	Yes	Yes	Yes	Yes	Yes	Yes	Yes
Target region assessed?	"+/-" 5kb TSS	"+/-" 5kb TSS	"+/-" 5kb TSS	"+/-" 500kb TSS	"+/-" 10kb TSS	"+/-" 5kb TSS	100 bp, 500 bp, and 2kb around promoter and putative cis-regulatory regions	10kbp bins across 22 chromosomes	"+/-" 2kb TSS, gene body, and "+/-" 2kb TTS	"+/-" 4kb TSS and "+/-" 4kb TTS	"+/-" 3kb TSS and genebody
Limited to subset of genes?*	Yes	Yes	Yes	No	Yes	Yes	Yes	Yes	Yes	No	No

### Sheet: Cell-free Methods
Methods for predicting gene expression from cell-free epigenomics	EPIC-seq	NDR (Nucleosome Depleted Regions)	Motif Diversity Score	WPS (Windowed Protection Score)	cfChIP-seq #1	cfChIP-seq #2	Orientation-aware cfDNA fragmentation	Griffin	K36me3 cfChIP-qPCR	Frequency of end-motifs and fragment lengths <150 bp	APEX
PMID(s)	35361996	27571261	32111602	26771485	33432199	37865722	30808726	38598634; 36463275; 36399432	36825535	38279243	This study
Fragmentomics?	Yes	Yes	Yes	Yes	No	No	Yes	Yes	No	Yes	Yes
Histone/methylation modifications?	No	No	No	No	Yes	Yes	No	No	Yes	No	Yes
Histone/methylation marks profiled	N/A	N/A	N/A	N/A	H3K4me3, H3K4me2, H3K4me1, H3K36me3	H3K4me3, H3K27ac, 5-methylcytosine	N/A	N/A	H3K36me3	N/A	H3K4me3, H3K27ac, H3K36me3
Deep sequencing required?	Yes (500x-2000x)	Yes (10x)	No	Yes (100x)	No	No	No	No	Yes	Yes	No
Demonstrated performance to predict single-locus expression?	No (Meta-genes of ten)	No (Meta-genes)	No	No (Meta-genes)	No	No	No	No (Gene expression deciles)	Yes	No (Gene expression deciles)	Yes
Validated on unseen datasets?	Yes	Yes	Yes	Yes	Yes	Yes	Yes	Yes	Yes	No	Yes
User-friendly package or website available to apply to new datasets?	Yes (https://epicseq.stanford.edu/)	No	No	No	No	No	No	Yes	No	No	Yes (https://github.com/Baca-Lab/APEX)
Code available?	Yes	Yes (https://github.com/PeterUlz/Nucleosome_ctDNA)	No	Yes (https://github.com/shendurelab/cfDNA)	Yes	Yes	No	Yes (https://github.com/adoebley/Griffin)	No	No	Yes
Requires new reference RNA-seq for training?	No	No	No	No	No	No	No	No	No	No	Yes
Estimated ctDNA threshold	>5%	>75%	>5%	N/A	>3%	>3%	N/A	>3%	N/A	N/A	>1%
Account for alternative promoter?	Yes	Yes	No	No	No	No	No	No	No	No	Yes
Limited to subset of genes?	No	No	No	No	No	No	No	No	Yes	Yes	No
Year	2022	2016	2020	2016	2021	2023	2019	2022	2023	2023	N/A
Number of cancer types evaluated	4 (LUAD, LUSC, SCLC, DLBCL)	4 (Lung, prostate, colon, breast)	5 (HCC, CRC, lung, nasopharyngeal carcinoma, and head and neck squamous)	5 (SCLC, LUSC, Breast (ductal carcinoma), CRC, HCC)	1 (CRC)	17 (Merkel cell, NEPC, melanoma, SCLC, LUSC, bladder, renal, ovarian, thymic, CRC, glioma, esophageal, ER+ breast, ER - breast, prostate adeno, lung adeno, HCC)	3 (CRC, lung, and HCC)	7 (LUAD, LUSC, SCLC, ER+ breast, ER- breast, PRAD, NEPC)	2 (NSCLC, SCLC)	2 (NSCLC, SCLC)	24 (Cholangio, CRC, LUAD, LUSC, BLCA, BRCA (ER+), BRCA (ER-), Endometrial, PRCA, NEPC, Thyroid, ESAD, ESCC, Gastric, H&N, Myoepithelial, Basal-PDAC, Classical-PDAC, RCC, SCLC, Small intestine adenocarcinoma, vesicular adenocarcinoma, HCC, Ovarian)
