## Supplementary Tables for "Integrated inference of cancer gene expression from cell-free plasma chromatin": SupplementaryTable2.xlsx

### Sheet: SupplementaryTable2
Supplementary Table 2: Antibodies used for cfChIP-seq, cfMeDIP-seq, and immunohistochemistry
Shown are antibodies evaluated for gene-body histone mark benchmarking (top), antibodies used in all triple cfChIP-seq experiments (middle), and antibodies used for cfMeDIP-seq and immunohistochemistry (bottom). For gene-body histone marks, multiple antibodies targeting the same modification were assessed to compare enrichment, specificity, and signal-to-noise characteristics in cell-line and pla…
Antibodies evaluated for gene-body histone mark benchmarking
Antibody	Vendor	Catalog no.	Antibody type	ChIP-validated?	Host species	Clone	Reported species reactivity	Amount of antibody-coupled magnetic beads
H3K79me1	Active Motif	AB_2793394	Polyclonal	Yes	Rabbit	NA	Human, wide range predicted	1 µg
H3K79me2	Abcam	ab3594	Polyclonal	Yes	Rabbit	NA	Human, mouse, cow	1 µg
H4K20me1	Active Motif	AB_2615074	Monoclonal	Yes	Mouse	5E10-D8	Human, wide range predicted	1 µg
H4K20me1	Diagenode	C15200147	Monoclonal	Yes	Mouse	NA	Human, mouse	1 µg
H4K20me1	Thermo Fisher Scientific	712989	Recombinant	Yes	Rabbit	1HCLC	Human, mouse	1 µg
H3K36me3	Abcam	ab9050	Polyclonal	Yes	Rabbit	NA	Human, cow	1 µg
H3K36me3	Diagenode	C15410192	Polyclonal	Yes	Rabbit	NA	Human, mouse, Arabidopsis, rice, wide range expected	1 µg
H3K27me1	Active Motif	AB_2715573	Monoclonal	Yes	Mouse	NA	Human, wide range predicted	1 µg
H3K27me1	Thermo Fisher Scientific	712817	Recombinant	Yes	Rabbit	712817	Human, mouse, rat	1 µg
H3K9me1	Abcam	ab8896	Polyclonal	Yes	Rabbit	NA	Human, cow	1 µg
H3K9me1	Active Motif	AB_2793381	Polyclonal	Yes	Rabbit	NA	Human, wide range predicted	1 µg
H3K9me1	Thermo Fisher Scientific	MA5-33385	Recombinant	Yes	Rabbit	RM150	Human	1 µg
Antibodies used for all triple cfChIP-seq experiments
Antibody	Vendor	Catalog no.	Antibody type	ChIP-validated?	Host species	Clone	Reported species reactivity	Amount of antibody
H3K27ac	Abcam	AB4729	Polyclonal	Yes	Rabbit	NA	Human, mouse, rat, cow	1 µg
H3K4me3	Thermo Fisher Scientific	PA5-27029	Polyclonal	Yes	Rabbit	NA	Human, mouse, C. elegans	1 µg
H3K36me3	Cell Signaling Technology	4909	Recombinant	Yes	Rabbit	D5A7	Human, mouse, rat, monkey	1 µg
H3K36me3	Diagenode	C15410192	Polyclonal	Yes	Rabbit	NA	Human, mouse, Arabidopsis, rice, wide range expected	1 µg
Antibody used for all cfMeDIP-Seq
Antibody	Vendor	Catalog no.	Antibody type	MeDIP-validated?	Host species	Clone	Reported species reactivity	Amount of antibody
5-methylcytosine	Diagenode	C15200081	Monoclonal	Yes	Mouse	33D3	Human, mouse, rat, cow, wide range expected	Per protocol (PMID: 37865722)
Antibodies used for IHC
Antibody	Vendor	Catalog no.	Antibody type	IHC validated?	Host species	Clone	Reported species reactivity	Amount of antibody
DLL3	Roche	8416931001	Monoclonal	Yes	Rabbit	SP347	Human	pre-diluted
TROP2	Abcam	ab214488	Monoclonal	Yes	Rabbit	EPR20043	Human, rat, mouse	1:500
