## Supplementary Tables for "Integrated inference of cancer gene expression from cell-free plasma chromatin": SupplementaryTable3.xlsx

### Sheet: SupplementaryTable3
Supplementary Table 3: Clinical and technical metadata for matched plasma-tumor pairs in the training cohort (MOSCATO–1).
Shown are sample-level clinical annotations (cancer type, biopsy site, tumor content, and biopsy dates) and cfChIP-seq technical metrics, including enrichment scores and number of unique fragments for H3K4me3, H3K27ac, and H3K36me3, for 15 patients from the MOSCATO–1 clinical trial with matched plasma and tumor RNA-sequencing collected within 24 hours. Tumor fraction estimates derived from plasma…
Sample ID	Study cohort	Cancer type	Biopsy site	Tumor content (%)	H3K36me3 enrichment score	H3K4me3 enrichment score	H3K27ac enrichment score	H3K36me3 fragment count	H3K4me3 fragment count	H3K27ac fragment count	Plasma biopsy date	Tumor biopsy date	Tumor fraction (%)
M1077	MOSCATO–1	Breast	Liver	40	3.71616	41.6705	11.4167	29411882	19941695	39479230	10_27_2015	10_27_2015	0.3889
M1006	MOSCATO–1	Prostate	Liver	70	5.48289	27.2362	11.4701	9017328	1672270	1340046	9_14_2015	9_15_2015	0.4212
M1016	MOSCATO–1	Breast	Liver	80	3.54733	41.0073	16.9314	21851036	3189792	2501103	9_21_2015	9_22_2015	0.1913
M1017	MOSCATO–1	Lung squamous carcinoma	Liver	50	7.25412	89.3748	25.9139	12290896	2490263	1399818	9_21_2015	9_22_2015	0.1389
M1019	MOSCATO–1	Breast	Liver	80	4.58921	88.5292	17.6795	12675110	3491718	2209714	9_28_2015	9_29_2015	0.06478
M1045	MOSCATO–1	Colorectal	Liver	60	4.51191	67.0845	20.8071	10254826	2043080	981263	10_6_2015	10_6_2015	0.2653
M1023	MOSCATO–1	Lung adenocarcinoma	Lymph Node	60	7.44006	67.0183	30.0151	21557869	7018431	4918402	9_15_2015	9_15_2015	0.03071
M1056	MOSCATO–1	Ovary	Lymph Node	70	7.08638	19.3034	8.48807	6275572	1982535	1344167	10_13_2015	10_13_2015	0.1589
M1103	MOSCATO–1	Gastric	Gastric	40	2.82071	11.7948	8.26921	5752502	2511351	1117092	11_26_2015	11_26_2015	0.046
M1065	MOSCATO–1	Breast	Liver	80	4.27363	55.487	15.7038	14022853	5886595	6824736	10_20_2015	10_20_2015	0.04169
M1087	MOSCATO–1	Colorectal	Colon	40	7.00472	116.631	11.7305	10690875	2501936	1242338	11_10_2015	11_10_2015	0.03621
M1092	MOSCATO–1	Prostate	Liver	90	2.72699	29.5124	9.02764	54805024	13831567	9023234	11_17_2015	11_17_2015	0.3854
M1098	MOSCATO–1	Breast	Breast	90	2.45323	21.602	9.61669	10492425	1759123	1351768	11_19_2015	11_19_2015	0
M1124	MOSCATO–1	Colorectal	Rectum	50	4.05273	40.773	22.2585	16540850	4923332	4146964	12_14_2015	12_14_2015	0.04472
M1131	MOSCATO–1	Bladder	Lymph Node	50	9.23768	117.341	25.7232	16963340	4882243	2879527	12_15_2015	12_15_2015	0.3225
