## Supplementary Tables for "Integrated inference of cancer gene expression from cell-free plasma chromatin": SupplementaryTable7.xlsx

### Sheet: SupplementaryTable7
Supplementary Table 7: Clinical and technical metadata for matched plasma-tumor pairs in the test cohort (MOSCATO–2).
Shown are sample-level clinical annotations (cancer type, biopsy site, tumor content, and biopsy dates) and cfChIP-seq technical metrics, including enrichment scores and number of unique fragments for H3K4me3, H3K27ac, and H3K36me3, for 34 held-out patients from the MOSCATO–2 clinical trial with matched plasma and tumor RNA-sequencing collected within 24 hours. Tumor fraction estimates derived fr…
Sample ID	Study cohort	Cancer type	Biopsy site	Tumor content (%)	H3K36me3 enrichment score	H3K4me3 enrichment score	H3K27ac enrichment score	H3K36me3 fragment count	H3K4me3 fragment count	H3K27ac fragment count	Plasma biopsy date	Tumor biopsy date	Tumor fraction (%)
M2005	MOSCATO–2	Lung adenocarcinoma	Lymph Node	70	3.58882	8.28388	10.4572	3863024	6101932	1489734	4_19_2016	4_19_2016	0.0284
M2037	MOSCATO–2	Bladder	Lymph Node	30	4.50791	77.1717	17.8484	9970198	1515825	2073175	5_31_2016	5_31_2016	0.04043
M2066	MOSCATO–2	Cholangiocarcinoma	Liver	70	3.17375	59.7505	14.3135	10576379	1069884	12544842	6_28_2016	6_28_2016	0
M2089	MOSCATO–2	Cholangiocarcinoma	Liver	70	10.3646	35.6466	21.963	4721554	7214591	2444767	7_25_2016	7_26_2016	0.2907
M2090	MOSCATO–2	Cholangiocarcinoma	Liver	50	3.06787	115.073	27.8633	14777653	4161405	8047387	7_25_2016	7_26_2016	0.1035
M2103	MOSCATO–2	Cholangiocarcinoma	Liver	90	3.05417	81.84	31.1523	8044103	3658311	12500335	8_16_2016	8_16_2016	0.03546
M2108	MOSCATO–2	Breast	Lymph Node	90	3.45195	35.557	11.821	12410168	1579095	8649942	8_22_2016	8_23_2016	0.1861
M2149	MOSCATO–2	Breast	Muscle	30	2.83602	45.3823	8.02942	18359990	1586068	7303526	10_6_2016	10_7_2016	0.2012
M2180	MOSCATO–2	Lung adenocarcinoma	Lymph Node	50	4.81885	74.4423	28.7384	7399386	1453351	5417038	11_3_2016	11_3_2016	0.211
M2187	MOSCATO–2	Endometrium	Peritoneum	30	14.9068	22.9324	28.0943	6303335	5328551	1079052	11_9_2016	11_10_2016	0.4488
M2237	MOSCATO–2	Lung adenocarcinoma + neuroendocrine tumor in scapula	Bone	50	6.20249	18.917	12.9788	4833826	1466485	6332705	1_16_2017	1_17_2017	0.02763
M2240	MOSCATO–2	Esophageal	Liver	50	7.79858	110.861	41.4275	19798976	3640153	4989424	1_17_2017	1_17_2017	0.3645
M2244	MOSCATO–2	Colorectal	Lung	40	3.95612	65.2693	21.5036	13015452	1560328	7402842	1_18_2017	1_19_2017	0.02778
M2246	MOSCATO–2	Lung adenocarcinoma	Lung	50	4.36894	161.881	14.7851	43164094	16845748	18811615	1_19_2017	1_19_2017	0.774
M2265	MOSCATO–2	Colorectal	Lymph Node	30	5.73778	66.3587	30.2101	12531966	4527035	15411048	2_7_2017	2_7_2017	0.03933
M2271	MOSCATO–2	Pancreatic	Liver	60	5.79272	82.5694	27.0888	15494979	2807269	8354802	2_14_2017	2_14_2017	0.2089
M2272	MOSCATO–2	Prostate	Vertebra	30	4.10441	49.7026	21.4105	10410330	1259490	4322366	2_15_2017	2_16_2017	0.1367
M2331	MOSCATO–2	Cholangiocarcinoma	Liver	50	4.36835	50.6279	33.1812	12237360	3390610	2370065	4_10_2017	4_11_2017	0.04858
M2339	MOSCATO–2	Unspecified	Liver	60	4.88253	85.754	22.6097	15987961	5783574	12594928	4_18_2017	4_18_2017	0.2461
M2413	MOSCATO–2	Head&Neck	Liver	80	4.23034	67.6799	25.755	26332886	7957282	16797394	7_24_2017	7_25_2017	0.5304
M2434	MOSCATO–2	Endometrium	Lymph Node	50	5.21334	127.559	16.1094	11151114	2875903	1468176	8_22_2017	8_22_2017	0
M2445	MOSCATO–2	Prostate	Lymph Node	70	3.77509	26.4279	9.80176	10318459	1680581	11225421	9_5_2017	9_5_2017	0.1963
M2493	MOSCATO–2	Small cell lung	Lung	90	5.19097	88.5738	16.6453	12616246	3641703	9679350	10_30_2017	10_31_2017	0.4348
M2503	MOSCATO–2	Colorectal	Liver	50	6.31934	101.002	19.6367	15999937	2684510	6532766	11_22_2017	11_21_2017	0.09467
M2692	MOSCATO–2	Colorectal	Liver	50	11.6379	133.644	31.4899	43337004	16954990	23724451	10_3_2019	10_3_2019	0.1841
M2250	MOSCATO–2	Cholangiocarcinoma	Liver	50	5.73744	20.5775	12.0274	7522458	2819076	1984593	1_23_2017	1_24_2017	0.06399
M2483	MOSCATO–2	Bladder	Liver	50	6.98107	83.1781	14.9588	11590218	3100699	1478127	10_18_2017	10_19_2017	0.3702
M2029	MOSCATO–2	Gastric	Liver	50	3.01197	14.1309	12.2587	10935129	913110	2242463	5_23_2016	5_31_2016	0.07868
M2384	MOSCATO–2	Small intestine adenocarcinoma	Liver	10	3.56576	43.9724	15.8292	33678226	1929615	1432967	5_30_2017	5_30_2017	0.08826
M2425	MOSCATO–2	Myoepithelial carcinoma	Skin	40	2.78376	78.0255	19.6331	19305312	1231530	1916908	8_1_2017	8_1_2017	0.02405
M2474	MOSCATO–2	Medullary thyroid cancer	Lymph Node	60	4.40738	217.596	35.7387	25200649	3544881	5118873	10_10_2017	10_10_2017	0
M2486	MOSCATO–2	Medullary thyroid cancer	Liver	50	6.64672	167.728	34.1607	19849585	2501913	4670065	10_24_2017	10_24_2017	0.1642
M2496	MOSCATO–2	Translocation renal cell carcinoma	Peritoneum	80	4.15015	120.516	14.4014	37634288	6970708	17136802	11_13_2017	11_14_2017	0
M2329	MOSCATO–2	Vesicular adenocarcinoma	Lung	50	10.3604	141.348	26.5321	31808679	3204583	6995510	4_10_2017	4_27_2017	0.09479
