## Supplementary Tables for "Integrated inference of cancer gene expression from cell-free plasma chromatin": SupplementaryTable10.xlsx

### Sheet: SupplementaryTable10
Supplementary Table 10: Clinical and technical metadata for samples from a previously published pan-cancer plasma epigenomics study.
Shown are sample-level clinical annotations (patient identifier, cancer type, study cohort, sample source) and cfChIP-seq technical metrics, including H3K4me3 enrichment scores and numbers of uniquely aligned fragments, for plasma samples from a previously published pan-cancer plasma epigenomics study (Baca et al., Nature Medicine, 2023). Tumor fraction estimates and their corresponding estimatio…
Sample ID	Patient ID	Study Cohort	Sample Source	Cancer Type	H3K4me3 Enrichment Score	H3K4me3 Fragment Count	Tumor Fraction (%)	Tumor fraction source
advPC_9_JS8585_S71	PCmlf0009	Baca et al., Nat. Med., 2023	GC 20-16_Freedman Lab_PRAD	Prostate adenocarcinoma	181.283	2386950	0.411679	Prostate_CREs
advPC20	PCmlf0020	Baca et al., Nat. Med., 2023	GC 20-16_Freedman Lab_PRAD	Prostate adenocarcinoma	27.0289	2261352	0.0928579	Prostate_CREs
advPC3	PCmlf0003	Baca et al., Nat. Med., 2023	GC 20-16_Freedman Lab_PRAD	Prostate adenocarcinoma	25.246	13950804	0.38904	Prostate_CREs
advPC8	PCmlf0008	Baca et al., Nat. Med., 2023	GC 20-16_Freedman Lab_PRAD	Prostate adenocarcinoma	14.4959	8320401	0.179837	Prostate_CREs
BC320K4R2	BOB35320BCTP	Baca et al., Nat. Med., 2023	Sara Tolaney_16-588	ER+ breast cancer	137.345	14961459	0.5112	LP-WGS
BC39103K4R2	BOT39103BCTP	Baca et al., Nat. Med., 2023	16-588 & 17-324 Sara Tolaney lab	ER– breast cancer	124.021	28293459	0.7803	LP-WGS
BC40088K4R2	BOB40088BCTP	Baca et al., Nat. Med., 2023	Sara Tolaney_17-324	ER– breast cancer	20.1566	4564971	0.04383	LP-WGS
BC40225K4R2	BOB40033BCTP	Baca et al., Nat. Med., 2023	Sara Tolaney_16-588	ER+ breast cancer	37.8321	14586928	0.421	LP-WGS
BC40541K4R2	BOB40541BCTP	Baca et al., Nat. Med., 2023	Sara Tolaney_17-324	ER– breast cancer	19.2456	10355934	0.05022	LP-WGS
BC509K4R2	BOB39509BCTP	Baca et al., Nat. Med., 2023	Sara Tolaney_17-324	ER– breast cancer	77.8373	2101691	0.3387	LP-WGS
BC548K4R2	BOB35548BCTP	Baca et al., Nat. Med., 2023	Sara Tolaney_17-324	ER– breast cancer	16.9028	13906472	0.4939	LP-WGS
BC729K4R2	BOB33729BCTP	Baca et al., Nat. Med., 2023	Sara Tolaney_16-588	ER+ breast cancer	36.1663	12317185	0.7844	LP-WGS
BC73934348M3R2	BC739	Baca et al., Nat. Med., 2023	16-588 & 17-324 Sara Tolaney lab	ER+ breast cancer	30.2752	6751443	0.0985304	Breast_CREs
COL10160	COL10160	Baca et al., Nat. Med., 2023	01-130 GI_colon_Esophageal	Colorectal cancer	17.1529	4149600	0.313124	LP-WGS
COL10191	COL10191	Baca et al., Nat. Med., 2023	01-130 GI_colon_Esophageal	Colorectal cancer	51.0987	5108691	0.233155	LP-WGS
COL10194	COL10194	Baca et al., Nat. Med., 2023	01-130 GI_colon_Esophageal	Colorectal cancer	53.1993	7788642	0.720469	LP-WGS
COL10221	COL10221	Baca et al., Nat. Med., 2023	01-130 GI_colon_Esophageal	Colorectal cancer	19.8636	4032036	0.264483	LP-WGS
COL10241	COL10241	Baca et al., Nat. Med., 2023	01-130 GI_colon_Esophageal	Colorectal cancer	47.2735	6328124	0.0763683	LP-WGS
COL10250	COL10250	Baca et al., Nat. Med., 2023	01-130 GI_colon_Esophageal	Colorectal cancer	24.7531	5538681	0.504684	LP-WGS
COL10279	COL10279	Baca et al., Nat. Med., 2023	01-130 GI_colon_Esophageal	Colorectal cancer	18.621	4453057	0.118431	LP-WGS
COL10375	COL10375	Baca et al., Nat. Med., 2023	01-130 GI_colon_Esophageal	Colorectal cancer	42.2211	5527722	0.453844	LP-WGS
COL10387	COL10387	Baca et al., Nat. Med., 2023	01-130 GI_colon_Esophageal	Colorectal cancer	32.9581	2359021	0.13915	LP-WGS
COL9517	COL09517	Baca et al., Nat. Med., 2023	01-130 GI_colon_Esophageal	Colorectal cancer	10.687	9989670	0.15604	LP-WGS
COL9587	COL09587	Baca et al., Nat. Med., 2023	01-130 GI_colon_Esophageal	Colorectal cancer	25.0235	4282924	0.401776	LP-WGS
COL9602	COL09602	Baca et al., Nat. Med., 2023	01-130 GI_colon_Esophageal	Colorectal cancer	38.8368	3695794	0.102241	LP-WGS
COL9614	COL09614	Baca et al., Nat. Med., 2023	01-130 GI_colon_Esophageal	Colorectal cancer	17.5994	4142834	0.149029	Colorectal_CREs
COL9629	COL09629	Baca et al., Nat. Med., 2023	01-130 GI_colon_Esophageal	Colorectal cancer	32.1576	7571567	0.181085	LP-WGS
COL9647	COL09647	Baca et al., Nat. Med., 2023	01-130 GI_colon_Esophageal	Colorectal cancer	53.7252	2889748	0.132852	LP-WGS
COL9962	COL09962	Baca et al., Nat. Med., 2023	01-130 GI_colon_Esophageal	Colorectal cancer	176.049	3245837	0.227649	LP-WGS
CRpt257Me3R1	RGENP858	Baca et al., Nat. Med., 2023	GC 20-16_Gelb_CRPCprpt	Prostate adenocarcinoma	13.6784	7809450	0.133063	Prostate_CREs
EGS9920	EGS09920	Baca et al., Nat. Med., 2023	01-130 GI_colon_Esophageal	Colorectal cancer	14.9205	4869118	0.0792066	LP-WGS
fNEPCmlf1M3R2	PCmlf0034	Baca et al., Nat. Med., 2023	GC 20-16 Freedman Lab	Neuroendocrine prostate cancer	13.5133	3520763	0.0606973	NEPC_CREs
fNEPCmlf2M3R2	NEPCmlf002	Baca et al., Nat. Med., 2023	GC 20-16 Freedman Lab	Neuroendocrine prostate cancer	35.6092	8141187	0.447051	NEPC_CREs
gK4_PC62a	PCmlf0062	Baca et al., Nat. Med., 2023	GC 20-16 Freedman Lab	Prostate adenocarcinoma	29.4782	3034922	0.106736	Prostate_CREs
k4_191tp1	MGHDNA191	Baca et al., Nat. Med., 2023	MGH	Lung adenocarcinoma	20.8623	2446087	0.04795	LP-WGS
K4_227tp0	MGHDNA227	Baca et al., Nat. Med., 2023	MGH	Lung adenocarcinoma	31.0646	8331364	0.604322	NSCLC_CREs
K4_228tp0	MGHDNA228	Baca et al., Nat. Med., 2023	MGH	Lung adenocarcinoma	30.019	4763440	0.583981	NSCLC_CREs
k4_4666-1	Oser_mlfLC_4666	Baca et al., Nat. Med., 2023	#N/A	Lung adenocarcinoma	41.585	6320081	0.109255	NSCLC_CREs
k4_5907	Oser_mlfLC_5907	Baca et al., Nat. Med., 2023	Matt Oser	Lung adenocarcinoma	90.1272	2610185	0.1236	LP-WGS
K4_5912	Oser_mlfLC_5912	Baca et al., Nat. Med., 2023	Oser lab	Lung adenocarcinoma	22.5646	2208112	0.184867	NSCLC_CREs
K4_5915	Oser_mlfLC_5915	Baca et al., Nat. Med., 2023	Oser lab	Lung adenocarcinoma	26.7267	5011834	0.204097	NSCLC_CREs
k4_5992	Oser_mlfLC_5992	Baca et al., Nat. Med., 2023	Matt Oser	Lung adenocarcinoma	28.0028	11932054	0.5543	LP-WGS
K4_AMP11_2	AMP-PL-0011-002	Baca et al., Nat. Med., 2023	NIH	Colorectal cancer	26.8307	6859448	0.272758	LP-WGS
K4_AMP13_2	AMP-PL-0013-002	Baca et al., Nat. Med., 2023	NIH	Colorectal cancer	44.9774	14316814	0.346892	LP-WGS
K4_AMP16_2	AMP-PL-0016-002	Baca et al., Nat. Med., 2023	NIH	Colorectal cancer	146.272	6121420	0.2732	LP-WGS
K4_AMP20_2	AMP-PL-0020-002	Baca et al., Nat. Med., 2023	NIH	Colorectal cancer	45.3781	4753479	0.3691	LP-WGS
K4_AMP31_2	AMP-PL-0031-002	Baca et al., Nat. Med., 2023	NIH	Colorectal cancer	22.9316	11945782	0.4251	LP-WGS
K4_AMP60_2	AMP-PL-0060-002	Baca et al., Nat. Med., 2023	NIH	Colorectal cancer	24.8738	3302349	0.382724	Colorectal_CREs
K4_AMP61_2	AMP-PL-0061-002	Baca et al., Nat. Med., 2023	NIH	Colorectal cancer	40.3529	13015880	0.320911	Colorectal_CREs
K4_AMP68_2	AMP-PL-0068-002	Baca et al., Nat. Med., 2023	NIH	Colorectal cancer	73.4345	3104695	0.353727	Colorectal_CREs
K4_HPC81_2	PCmlf0081	Baca et al., Nat. Med., 2023	GC 20-16_Freedman Lab	Prostate adenocarcinoma	18.641	3289933	0.4894	LP-WGS
K4_ISIS109_1	ISIS-PL-0109-001	Baca et al., Nat. Med., 2023	NIH	Colorectal cancer	30.4386	4583895	0.06537	LP-WGS
k4_ISIS151_1	ISIS-PL-0151-001	Baca et al., Nat. Med., 2023	NIH	Colorectal cancer	59.445	3447060	0.312834	Colorectal_CREs
K4_ISIS32_1	ISIS-PL-0032-001	Baca et al., Nat. Med., 2023	NIH	Colorectal cancer	36.5734	32749041	0.8113	LP-WGS
K4_ISIS363_1	ISIS-PL-0363-001	Baca et al., Nat. Med., 2023	NIH	Colorectal cancer	50.1863	20772589	0.345781	Colorectal_CREs
K4_ISIS90_1	ISIS-PL-0090-001	Baca et al., Nat. Med., 2023	NIH	Colorectal cancer	308.093	11537166	0.259	LP-WGS
k4_LYCQK	SM-LYCQK	Baca et al., Nat. Med., 2023	Sara Tolaney	ER– breast cancer	45.7564	2441404	0.127384	Breast_CREs
K4_MGHDNA106tp20	MGHDNA106	Baca et al., Nat. Med., 2023	MGH	Lung adenocarcinoma	18.5191	25535304	0.0967686	NSCLC_CREs
K4_MGHDNA150tp0	MGHDNA150	Baca et al., Nat. Med., 2023	MGH	Lung adenocarcinoma	18.483	5681948	0.108075	NSCLC_CREs
K4_MGHDNA172tp0	MGHDNA172	Baca et al., Nat. Med., 2023	MGH	Lung adenocarcinoma	19.1009	7003164	0.103302	NSCLC_CREs
K4_MGHDNA191tp0	MGHDNA191	Baca et al., Nat. Med., 2023	MGH	Lung adenocarcinoma	11.0786	4089085	0.04795	LP-WGS
K4_MGHDNA224tp0	MGHDNA224	Baca et al., Nat. Med., 2023	MGH	Lung adenocarcinoma	17.133	6086468	0.0697821	NSCLC_CREs
K4_MGHDNA328tp0	MGHDNA328	Baca et al., Nat. Med., 2023	MGH	Lung adenocarcinoma	22.7694	2382116	0.0623373	NSCLC_CREs
K4_NEPC14	NEPCmlf014	Baca et al., Nat. Med., 2023	GC 20-16_Freedman Lab	Neuroendocrine prostate cancer	85.3638	5635793	0.5354	LP-WGS
K4_NEPC16	NEPCmlf016	Baca et al., Nat. Med., 2023	GC 20-16_Freedman Lab	Prostate adenocarcinoma	33.8845	3975690	0.2454	LP-WGS
K4_NEPC19	NEPCmlf019	Baca et al., Nat. Med., 2023	GC 20-16_Freedman Lab	Neuroendocrine prostate cancer	69.9121	4563322	0.5939	LP-WGS
K4_NEPC22	NEPCmlf022	Baca et al., Nat. Med., 2023	GC 20-16_Freedman Lab	Neuroendocrine prostate cancer	45.6539	33361606	0.8663	LP-WGS
K4_PS154_1	P/S-PL-0154-001	Baca et al., Nat. Med., 2023	NIH	Lung adenocarcinoma	26.8713	4417507	0.03078	LP-WGS
K4_PS219_2	P/S-PL-0219-002	Baca et al., Nat. Med., 2023	NIH	Lung adenocarcinoma	19.8307	9327593	0.1553	LP-WGS
K4_PS248_2	P/S-PL-0248-002	Baca et al., Nat. Med., 2023	NIH	Lung squamous cell cancer	37.0359	5040363	0.5676	LP-WGS
K4_PS325_2	P/S-PL-0325-002	Baca et al., Nat. Med., 2023	NIH	Lung adenocarcinoma	41.0731	6282589	0.0340716	NSCLC_CREs
K4_PS410_2	P/S-PL-0410-002	Baca et al., Nat. Med., 2023	NIH	Lung squamous cell cancer	51.4548	24461010	0.235559	NSCLC_CREs
K4_PS466_2	P/S-PL-0466-002	Baca et al., Nat. Med., 2023	NIH	Lung adenocarcinoma	43.4196	3608121	0.270245	NSCLC_CREs
K4_PS55_2	P/S-PL-0055-002	Baca et al., Nat. Med., 2023	NIH	Lung adenocarcinoma	14.6964	4668517	0.107153	LP-WGS
K4_SATR1_2	SATR-PL-0001-002	Baca et al., Nat. Med., 2023	NIH	Prostate adenocarcinoma	22.3746	3019698	0.0626071	Prostate_CREs
K4_TRC134_1	TRC-PL-0134-001	Baca et al., Nat. Med., 2023	NIH	Prostate adenocarcinoma	43.0069	6914936	0.0862828	Prostate_CREs
K4_TRC148_2	TRC-PL-0148-002	Baca et al., Nat. Med., 2023	NIH	Prostate adenocarcinoma	39.0991	20275177	0.113276	Prostate_CREs
K4_TRC23_1	TRC-PL-0023-001	Baca et al., Nat. Med., 2023	NIH	Prostate adenocarcinoma	15.1154	5900224	0.290546	LP-WGS
K4_TRC53_1	TRC-PL-0053-001	Baca et al., Nat. Med., 2023	NIH	Prostate adenocarcinoma	10.0968	3978748	0.08374	LP-WGS
K4_TRC61_2	TRC-PL-0061-002	Baca et al., Nat. Med., 2023	NIH	Prostate adenocarcinoma	12.2723	3793368	0.08172	LP-WGS
K4_TRC67_1	TRC-PL-0067-001	Baca et al., Nat. Med., 2023	NIH	Prostate adenocarcinoma	17.3603	3341932	0.07811	LP-WGS
K4_TRC78_2	TRC-PL-0078-001	Baca et al., Nat. Med., 2023	NIH	Prostate adenocarcinoma	83.7679	3126348	0.2367	LP-WGS
K4_TRC94_1	TRC-PL-0094-001	Baca et al., Nat. Med., 2023	NIH	Prostate adenocarcinoma	23.8323	3043975	0.0857456	Prostate_CREs
K4_TRHC103_2	TRHC-PL-0103-002	Baca et al., Nat. Med., 2023	NIH	Hepatocellular carcinoma	37.8326	2083188	0.2175	LP-WGS
K4_TRHC123_2	TRHC-PL-0123-002	Baca et al., Nat. Med., 2023	NIH	Hepatocellular carcinoma	108.103	24930134	0.3577	LP-WGS
K4_TRHC161_2	TRHC-PL-0161-002	Baca et al., Nat. Med., 2023	NIH	Hepatocellular carcinoma	134.077	2861734	0.0463912	all_CREs
K4_TRHC169_2	TRHC-PL-0169-002	Baca et al., Nat. Med., 2023	NIH	Hepatocellular carcinoma	33.5639	9332666	0.0415563	all_CREs
K4_TRHC216_2	TRHC-PL-0216-002	Baca et al., Nat. Med., 2023	NIH	Hepatocellular carcinoma	48.5686	29267258	0.316463	all_CREs
K4_TRHC33_2	TRHC-PL-0033-002	Baca et al., Nat. Med., 2023	NIH	Hepatocellular carcinoma	32.0917	3528569	0.0710334	LP-WGS
K4_TRHC47_1	TRHC-PL-0047-001	Baca et al., Nat. Med., 2023	NIH	Hepatocellular carcinoma	33.0306	3113852	0.0328044	LP-WGS
K4_TRHC68_2	TRHC-PL-0068-002	Baca et al., Nat. Med., 2023	NIH	Hepatocellular carcinoma	55.7203	2387090	0.08185	LP-WGS
K4EZJFG_TF	SM-EZJF6	Baca et al., Nat. Med., 2023	Sara Tolaney	ER– breast cancer	11.8791	2926272	0.1321	LP-WGS
K4H5UBF_TF	SM-H5UBF	Baca et al., Nat. Med., 2023	Sara Tolaney	ER+ breast cancer	13.9433	20343835	0.3071	LP-WGS
K4L8WWS_TF	SM-L8WWS	Baca et al., Nat. Med., 2023	Sara Tolaney	ER+ breast cancer	105.681	3511294	0.03957	LP-WGS
K4LXE8W_TF	SM-LXE8W	Baca et al., Nat. Med., 2023	Sara Tolaney	ER– breast cancer	49.476	3009586	0.09888	LP-WGS
K4me3_AMP1	AMP-PL-0007-002	Baca et al., Nat. Med., 2023	NIH	Colorectal cancer	16.6692	6892784	0.2696	LP-WGS
K4me3_AMP2	AMP-PL-0008-002	Baca et al., Nat. Med., 2023	NIH	Colorectal cancer	62.6536	10702649	0.4345	LP-WGS
K4me3_PS1	P/S-PL-0007-001	Baca et al., Nat. Med., 2023	NIH	Lung squamous cell cancer	15.3606	3988282	0.1601	LP-WGS
K4me3_PS2	P/S-PL-0036-002	Baca et al., Nat. Med., 2023	NIH	Lung squamous cell cancer	83.6386	5400249	0.06489	LP-WGS
K4me3_TRC2	TRC-PL-0004-002	Baca et al., Nat. Med., 2023	NIH	Prostate adenocarcinoma	29.2209	4097642	0.1592	LP-WGS
K4me3_TRHC2	TRHC-PL-0014-002	Baca et al., Nat. Med., 2023	NIH	Hepatocellular carcinoma	22.9559	6052784	0.1464	LP-WGS
K4TRHC66_2	TRHC-PL-0066-002	Baca et al., Nat. Med., 2023	NIH	Hepatocellular carcinoma	24.4483	2976893	0.08443	LP-WGS
LC001SQ	LCmlf001	Baca et al., Nat. Med., 2023	02-180 Mark Awad, Freedman Lab	Lung squamous cell cancer	20.0648	2749842	0.3186	LP-WGS
LC007AC2	LCmlf007	Baca et al., Nat. Med., 2023	02-180 Mark Awad, Freedman Lab	Lung adenocarcinoma	21.0392	2244082	0.0447	LP-WGS
LCm005	LCmlf005	Baca et al., Nat. Med., 2023	02-180 Mark Awad, Freedman Lab	Lung adenocarcinoma	16.3858	5412937	0.0537	LP-WGS
LCm024	LCmlf024	Baca et al., Nat. Med., 2023	02-180 Mark Awad, Freedman Lab	Lung adenocarcinoma	15.1546	7337322	0.0444329	NSCLC_CREs
LCm025	LCmlf025	Baca et al., Nat. Med., 2023	02-180 Mark Awad, Freedman Lab	Lung adenocarcinoma	21.359	8781029	0.0364253	LP-WGS
Lung14	LCmlf0014	Baca et al., Nat. Med., 2023	02-180 Mark Awad, Freedman Lab	Lung adenocarcinoma	63.5161	3975202	0.0532975	NSCLC_CREs
mK4_PC59a	PCmlf0059	Baca et al., Nat. Med., 2023	GC 20-16 Freedman Lab	Prostate adenocarcinoma	19.4591	2899364	0.0898081	Prostate_CREs
mLC20K4	LCmlf020	Baca et al., Nat. Med., 2023	02-180 Mark Awad, Freedman Lab	Lung adenocarcinoma	25.1313	5630032	0.06516	LP-WGS
NEPC10K4R2	NEPCmlf010	Baca et al., Nat. Med., 2023	GC 20-16_Freedman Lab	Neuroendocrine prostate cancer	21.4197	19963313	0.5774	LP-WGS
NEPC12K4R2	NEPCmlf012	Baca et al., Nat. Med., 2023	GC 20-16_Freedman Lab	Neuroendocrine prostate cancer	22.2677	2173189	0.2908	LP-WGS
NEPC6K4R2	NEPCmlf006	Baca et al., Nat. Med., 2023	GC 20-16_Freedman Lab	Neuroendocrine prostate cancer	86.7734	24910573	0.9691	LP-WGS
NEPC9K4R2	NEPCmlf009	Baca et al., Nat. Med., 2023	GC 20-16_Freedman Lab	Neuroendocrine prostate cancer	155.974	8087294	0.451909	LP-WGS
PC36r2Me3R1	PCmlf0036	Baca et al., Nat. Med., 2023	GC 20-16_Freedman Lab_PRAD	Prostate adenocarcinoma	25.5432	4441334	0.182061	Prostate_CREs
PR2777Me3R1	RGENP2777	Baca et al., Nat. Med., 2023	GC 20-16 Gelb_PRAD	Prostate adenocarcinoma	13.9981	2693428	0.528771	Prostate_CREs
PR3294Me3R1	PCmlf0017	Baca et al., Nat. Med., 2023	GC 20-16 Gelb_PRAD	Prostate adenocarcinoma	16.7142	2557788	0.119136	Prostate_CREs
PRAD3260_JS8584_S130	GENP3260-1	Baca et al., Nat. Med., 2023	GC 20-16 Gelb_PRAD	Prostate adenocarcinoma	23.4829	2379837	0.165518	NA
reCRpt257Me3R1	RGENP3178	Baca et al., Nat. Med., 2023	GC 20-16_Gelb_CRPCprpt	Prostate adenocarcinoma	14.5235	2417429	0.0992138	Prostate_CREs
reS_K4_TRC42_1	TRC-PL-0042-001	Baca et al., Nat. Med., 2023	NIH	Prostate adenocarcinoma	30.0057	2991100	0.3015	LP-WGS
TEZ_PC_38_JS9177_S34	PCmlf0053	Baca et al., Nat. Med., 2023	GC 20-16_Freedman Lab_PRAD	Prostate adenocarcinoma	47.6828	4206707	0.1396	LP-WGS
TEZ_PC_42_JS9177_S38	PCmlf0042	Baca et al., Nat. Med., 2023	GC 20-16_Freedman Lab_PRAD	Prostate adenocarcinoma	22.0844	8777453	0.660308	Prostate_CREs
TEZ_PC_44_JS9177_S40	PCmlf0044	Baca et al., Nat. Med., 2023	GC 20-16_Freedman Lab_PRAD	Prostate adenocarcinoma	25.1916	3446601	0.0646343	Prostate_CREs
TEZ_PC_45_JS9177_S41	PCmlf0045	Baca et al., Nat. Med., 2023	GC 20-16_Freedman Lab_PRAD	Prostate adenocarcinoma	20.6082	10817710	0.0399682	Prostate_CREs
TEZ_PC_46_JS9177_S42	PCmlf0046	Baca et al., Nat. Med., 2023	GC 20-16_Freedman Lab_PRAD	Prostate adenocarcinoma	12.0824	23638025	0.0429426	Prostate_CREs
TfM10mP31	PCmlf0031	Baca et al., Nat. Med., 2023	GC 20-16_Freedman Lab_PRAD	Prostate adenocarcinoma	28.1072	3789768	0.1725	LP-WGS
TfM3mP22	PCmlf0022	Baca et al., Nat. Med., 2023	GC 20-16_Freedman Lab_PRAD	Prostate adenocarcinoma	60.0675	4242378	0.113151	Prostate_CREs
TfM4mP23	PCmlf0023	Baca et al., Nat. Med., 2023	GC 20-16_Freedman Lab_PRAD	Prostate adenocarcinoma	32.0772	2116527	0.158573	NA
TfM5mP24	PCmlf0024	Baca et al., Nat. Med., 2023	GC 20-16_Freedman Lab_PRAD	Prostate adenocarcinoma	28.0193	3076405	0.133718	Prostate_CREs
TfM6mP26	PCmlf0026	Baca et al., Nat. Med., 2023	GC 20-16_Freedman Lab_PRAD	Prostate adenocarcinoma	24.7152	3286792	0.236438	Prostate_CREs
TfM8mP28	PCmlf0028	Baca et al., Nat. Med., 2023	GC 20-16_Freedman Lab_PRAD	Prostate adenocarcinoma	23.6954	4699155	0.1032	LP-WGS
tPC40K4	PCmlf0040	Baca et al., Nat. Med., 2023	GC 20-16_Freedman Lab_PRAD	Prostate adenocarcinoma	40.986	2450154	0.186	LP-WGS
