## Supplementary Tables for "Integrated inference of cancer gene expression from cell-free plasma chromatin": SupplementaryTable11.xlsx

### Sheet: SupplementaryTable11
Supplementary Table 11: Clinical, technical, and subtype classification metadata for matched plasma-tumor pairs in the metastatic pancreatic cancer cohort.
Shown are sample-level metadata for patients with metastatic pancreatic cancer (n = 30), including tumor RNA-sequencing-derived PurIST basal subtype probabilities and classifications, and corresponding subtype probabilities and classifications inferred from plasma using APEX, H3K4me3 alone, or H3K36me3 alone. Technical metrics include cfChIP-seq enrichment scores, fragment counts for each histone…
Sample ID	Study Cohort	Predicted probability of basal subtype (tumor RNA-seq)	Predicted subtype (tumor RNA-seq)	Predicted probability of basal subtype (APEX)	Predicted subtype (APEX)	Predicted probability of basal subtype (H3K4me3)	Predicted subtype (H3K4me3)	Predicted probability of basal subtype (H3K36me3)	Predicted subtype (H3K36me3)	H3K36me3 enrichment score	H3K4me3 enrichment score	H3K36me3 fragment number	H3K4me3 fragment number	Tumor Fraction (%)
P2387	DFCI	0.00177914	classical	0.280897	classical	0.0555237	classical	0.0871928	classical	4.55947	66.6411	13465273	5106482	0.03114
P2525	DFCI	0.00109571	classical	0.019727	classical	0.00276888	classical	0.00315309	classical	4.43858	35.4633	5916715	1190717	0.03155
P2531	DFCI	0.00798963	classical	0.0199795	classical	0.0555237	classical	0.0555237	classical	10.2901	27.947	44201825	27383163	0.3097
P2597	DFCI	0.00109571	classical	0.019727	classical	0.00794299	classical	0.00794299	classical	6.28146	30.6194	6602045	2831116	0.346
P2801	DFCI	0.00109571	classical	0.280897	classical	0.00315309	classical	0.00794299	classical	2.82472	14.5917	53394059	8988096	0
P2840	DFCI	0.00798963	classical	0.556881	basal-like	0.00315309	classical	0.00794299	classical	1.46791	2.54164	8309935	7768226	0
P2846	DFCI	0.00109571	classical	0.0207277	classical	0.0226975	classical	0.0555237	classical	2.47877	15.8056	11050966	2344410	0
P2858	DFCI	0.00274942	classical	0.0896476	classical	0.418429	classical	0.00315309	classical	7.02327	12.7127	4814250	3731493	0
P2861	DFCI	0.00109571	classical	0.0487432	classical	0.0555237	classical	0.00794299	classical	7.49758	120.221	20435954	13013533	0.03942
P2884	DFCI	0.902224	basal-like	0.885947	basal-like	0.00315309	classical	0.538969	basal-like	1.84355	3.52261	21946308	5336231	0.5288
P2927	DFCI	0.00276888	classical	0.134509	classical	0.00511324	classical	0.0555237	classical	4.41154	3.50712	18767441	21546857	0.2598
P3013	DFCI	0.850276	basal-like	0.646673	basal-like	0.00794299	classical	0.0871928	classical	2.64625	21.1739	14754544	2709130	0
P3025	DFCI	0.991223	basal-like	0.0128424	classical	0.0235451	classical	0.227863	classical	3.70464	18.2184	1193444	1104329	0.04658
P3087	DFCI	0.991223	basal-like	0.646673	basal-like	0.0128424	classical	0.0871928	classical	6.55532	33.5985	9730984	2703144	0.2796
P3121	DFCI	0.00109571	classical	0.00693035	classical	0.00794299	classical	0.00794299	classical	2.41354	12.9827	36431445	5602288	0.0394
P3130	DFCI	0.00549982	classical	0.0795651	classical	0.0316632	classical	0.13735	classical	2.33097	15.8064	20454781	1847483	0.03488
P3188	DFCI	0.00109571	classical	0.333336	classical	0.221327	classical	0.0871928	classical	3.25895	21.3424	15385142	2950973	0
P3238	DFCI	0.0328645	classical	0.0871928	classical	0.0871928	classical	0.418429	classical	8.15789	27.7099	11011049	2674371	0.2057
P3244	DFCI	0.00109571	classical	0.019727	classical	0.0128424	classical	0.418429	classical	4.44415	18.9396	5912553	918665	0
P3271	DFCI	0.975101	basal-like	0.957264	basal-like	0.899112	basal-like	0.538969	basal-like	4.56221	23.2909	38700232	3948379	0.2819
P3286	DFCI	0.00549982	classical	0.785925	basal-like	0.0555237	classical	0.538969	basal-like	2.54469	19.7909	48880289	11062555	0.07995
P3298	DFCI	0.985816	basal-like	0.309466	classical	0.150416	classical	0.418429	classical	3.66572	9.84544	7300375	4000791	0.05861
P3368	DFCI	0.00449126	classical	0.280897	classical	0.00794299	classical	0.0892442	classical	2.745	19.2296	33299254	5998500	0
P3384	DFCI	0.00274942	classical	0.652479	basal-like	0.0316632	classical	0.13735	classical	1.9909	6.14309	6270285	1502649	0
P3488	DFCI	0.991223	basal-like	0.938952	basal-like	0.646673	basal-like	0.13735	classical	7.28127	247.417	31528944	39392221	0.4633
P3551	DFCI	0.0926075	classical	0.205302	classical	0.221327	classical	0.13735	classical	1.548	12.2971	31152199	2046842	0
M2271	GR	0.991223	basal-like	0.646673	basal-like	0.421358	classical	0.421358	classical	5.79272	82.5694	15494979	2807269	0.209
M2312	GR	0.0332489	classical	0.646673	basal-like	0.00794299	classical	0.00794299	classical	3.01039	34.4999	12454054	374123	0.049
M2722	GR	0.00109571	classical	0.193605	classical	0.0128424	classical	0.0128424	classical	1.9244	12.2447	3838245	15379734	0.026
M2758	GR	0.00109571	classical	0.325049	classical	0.00449126	classical	0.00449126	classical	3.05377	33.996	5770499	837030	0
