## Supplementary Tables for "Integrated inference of cancer gene expression from cell-free plasma chromatin": SupplementaryTable12.xlsx

### Sheet: SupplementaryTable12
Supplementary Table 12: Clinical and technical metadata for baseline plasma cohort of metastatic bladder cancer patients treated with enfortumab vedotin.
Shown are sample-level clinical annotations and treatment variables for patients at Dana-Farber Cancer Institute with metastatic urothelial carcinoma treated with enfortumab vedotin, including best percent change in target lesions, line of therapy, performance status, sites of metastasis, dose modifications, and clinical outcomes (progression-free and overall survival). Also shown are plasma-deri…
Sample ID	Best percent change in target lesions from EV C1D1 (%)	Days from baseline plasma collection to EV C1D1	Technical batch	Karnofsky performance status at EV C1D1	Line of therapy for EV (metastatic setting)	Liver or brain metastases (1 = yes, 0 = no)	Bone metastases (1 = yes, 0 = no)	Progression-free survival event	Progression-free survival (months)	Overall survival event	Overall survival (months)	Best overall response	Histologic diagnosis (tissue biopsy nearest baseline plasma)	Dose reduction before best response (1 = yes, 0 = no)	Plasma tumor fraction (%)	NECTIN4 locus copy-number ratio (chr1:161–161.5 Mb, hg19; log₂ tumor/normal)	H3K36me3 enrichment score	H3K4me3 enrichment score	H3K27ac enrichment score	H3K36me3 fragment count	H3K4me3 fragment count	H3K27ac fragment count
B183	0.09	0	B1	100	5L	0	0	1	6	1	15	SD	Micropapillary urothelial carcinoma	1	0.06762	0.0160264	4.65973	35.4826	6.19938	1936889	551195	1215163
B372	–23%	0	B3	100	3L	0	0	1	6	1	13	SD	Conventional urothelial carcinoma	0	0.03362	0.0449289	16.0351	96.2723	40.363	1277125	971169	728483
B374	–100%	7	B2	100	3L	0	0	0	61	0	61	CR	Conventional urothelial carcinoma	1	0	-0.0213851	3.49482	53.1856	12.7069	12220532	1583952	1246244
B375	0.56	0	B3	60	2L	0	1	1	4	1	4	PD	Conventional urothelial carcinoma	0	0.04665	0.00651291	9.81512	7.11214	53.1417	9127936	13015359	1552252
B378	–100%	8	B2	100	3L	0	0	0	61	0	61	CR	Conventional urothelial carcinoma	1	0.09096	0.198761	7.77792	46.9071	23.549	13473632	1698960	975060
B380	–17%	0	B3	100	3L	0	0	1	9	1	11	SD	Plasmacytoid urothelial carcinoma	1	0.02766	-0.0603877	3.67198	38.6737	16.3573	17320482	1795114	3318044
B425	0.02	0	B2	100	3L	1	0	1	9	1	9	SD	Conventional urothelial carcinoma	1	0.1022	-0.108754	2.2868	10.2927	2.47539	21955360	1574027	6572685
B432	0.07	0	B4	60	1L	0	1	1	4	1	12	SD	Poorly differentiated urothelial carcinoma	1	0	0.0186874	7.1775	139.321	62.9423	5359780	1556847	1524764
B469	0.4	0	B2	100	2L	0	0	1	2	1	9	PD	Conventional urothelial carcinoma	0	0	-0.0842111	5.42581	105.001	23.7848	8512227	982166	1197819
B523	–21%	7	B4	80	1L	0	1	1	3	1	6	SD	Conventional urothelial carcinoma	0	0.0765	-0.105766	12.3254	131.138	68.711	8593990	2184912	2006009
B530	0.22	0	B4	80	3L	1	0	1	2	1	2	PD	Conventional urothelial carcinoma	1	0.2989	0.348816	5.3983	60.1306	9.28702	11617225	1945953	2960160
B544	–9%	0	B1	90	2L	0	0	1	5	1	11	SD	Conventional urothelial carcinoma	0	0	0.00976076	3.72806	73.8296	19.0849	12543612	906024	690191
B556	–22%	0	B4	80	3L	0	1	1	6	1	22	SD	Squamous urothelial carcinoma	0	0.02584	-0.0619289	10.2593	39.9301	16.4089	3159569	1448030	1527355
B707	–78%	-64	B3	80	5L	0	1	1	7	0	32	PR	Conventional urothelial carcinoma	1	0.03058	-0.0974992	4.58577	29.7738	13.1191	2842663	561374	585781
B717	–100%	0	B2	90	3L	0	0	1	13	0	33	CR	Conventional urothelial carcinoma	1	0.02682	0.0549637	2.55026	6.96701	5.79873	2267965	994682	735586
B821	0.05	-96	B1	80	4L	0	1	1	5	1	7	SD	Conventional urothelial carcinoma	1	0.02659	-0.0916668	6.70549	154.326	36.9939	5962438	1888300	1281311
B912	–100%	0	B2	80	2L	0	0	0	16	0	16	CR	Conventional urothelial carcinoma	1	0.03822	-0.00968009	3.33967	8.6484	15.2642	6412774	4514917	3929654
B914	–14%	0	B1	100	3L	0	0	1	8	1	13	SD	Conventional urothelial carcinoma	1	0.03074	0.282867	3.71727	67.1395	22.7393	15223913	1327787	1346610
B918	–100%	0	B3	100	3L	0	1	1	13	1	18	PR	Conventional urothelial carcinoma	1	0.0804	0.105755	3.52093	32.6923	15.4032	7576678	1351893	643972
B923	0.86	8	B4	80	3L	1	1	1	4	1	12	PD	Poorly differentiated urothelial carcinoma	1	0.1067	0.207549	11.5606	186.81	47.9251	13847186	5485351	2115964
B944	–14%	0	B4	100	2L	0	0	1	3	1	17	SD	Plasmacytoid urothelial carcinoma	0	0.04163	-0.00878021	12.8716	366.927	6.69062	11748120	6891265	29980198
B956	–100%	7	B3	100	2L	1	1	0	16	0	16	CR	Conventional urothelial carcinoma	0	0	0.0286918	4.47464	50.5141	25.2528	3665168	495945	1438912
B1021	0.27	0	B4	80	2L	1	1	1	3	1	3	PD	Poorly differentiated urothelial carcinoma	0	0.03616	-0.0243427	3.85429	38.4733	17.6764	23692807	6079367	5880271
B1040	–11%	0	B3	90	4L	0	0	1	7	1	17	SD	Conventional urothelial carcinoma	1	0.09647	-0.000730569	6.39321	93.5278	57.1389	5735510	1449147	1423264
